# In-depth Characterization of S-Glutathionylation in Ventricular Myosin Light Chain 1 Across Species by Top-Down Proteomics

**DOI:** 10.1101/2024.12.11.628048

**Authors:** Emily A. Chapman, Holden T. Rogers, Zhan Gao, Hsin-Ju Chan, Francisco J. Alvarado, Ying Ge

## Abstract

S-glutathionylation (SSG) is increasingly recognized as a critical signaling mechanism in the heart, yet SSG modifications in cardiac sarcomeric proteins remain understudied. Here we identified SSG of the ventricular isoform of myosin light chain 1 (MLC-1v) in human, swine, and mouse cardiac tissues using top-down mass spectrometry (MS)-based proteomics. Our results enabled the accurate identification, quantification, and site-specific localization of SSG in MLC-1v across different species. Notably, the endogenous SSG of MLC-1v was observed in human and swine cardiac tissues but not in mice. Treating non-reduced cardiac tissue lysates with GSSG elevated MLC-1v SSG levels across all three species.
