## Supplementary Data 1. SSG Quantification Data for "In-depth Characterization of S-Glutathionylation in Ventricular Myosin Light Chain 1 Across Species by Top-Down Proteomics"

### Sheet: Control
Supplementary Data of MLC-1v %SSG in human, swine, and mouse cardiac tissues
Heart	MLC-1v %SSG (0 mM GSSG)
H1	1.03073
H2	1.17841
H3	0.167134
H4	0.701389
H5	1.29912
H6	1.52871
H7	0.642246
H8	0.530884
H9	0.470439
H10	0.327615
H11	0.372665
H12	0.476407
S1	0.357681
S2	0.244576
S3	0.168235
S4	0.112201
S5	0.251744
S6	0.383821
M1	Not detected
M2	Not detected
M3	Not detected
M4	Not detected
M5	Not detected
M6	Not detected
M7	Not detected
M8	Not detected

### Sheet: GSSG Treatment
Heart	MLC-1v %SSG (1 mM GSSG)
H2	3.04591
H6	5.13973
H8	2.67688
S1	2.16235
S4	4.27819
S6	3.51918
M2	0.560953
M4	1.05481
M5	1.13632
