## Supplementary Data 2. Top-Down MSMS Results for "In-depth Characterization of S-Glutathionylation in Ventricular Myosin Light Chain 1 Across Species by Top-Down Proteomics"

### Sheet: Human_MLC-1v + SSG_Control
Formula	Experimental Mass (Da)	Ion	Theoretical Mass (Da)	Error (ppm)
C299H463N82O89S3	6722.26	y61	6722.25	1.3869
C304H456N83O91S3	6821.3	y62	6821.32	2.7952
C315H482N87O94S3	7083.42	y64	7083.41	0.3054
C397H632N109O119S3	8926.29	y80	8926.31	1.5514
C540H836N148O161S5	12130	y107	12130	2.0022
C57H95N16O17S0	1275.72	b11	1275.72	1.5004
C88H143N24O26S1	1984.14	b19	1984.15	3.3851
C93H134N25O28S1	2081.2	b20	2081.2	2.5749
C96H139N26O29S1	2152.23	b21	2152.24	1.2431
C100H144N28O30S1	2249.29	b22	2249.29	1.6344
C103H163N28O31S1	2320.33	b23	2320.33	0.1415
C222H344N61O66S2	4984.71	b46	4984.71	0.211
C232H360N64O69S2	5210.81	b48	5210.8	0.7507

### Sheet: Swine_MLC-1v + SSG_Control
Formula	Experimental Mass (Da)	Ion	Theoretical Mass (Da)	Error (ppm)
C174H287N48O52S1	3912.78	y35	3912.8	5.0048
C298H459N82O89S3	6706.25	y61	6706.26	0.3362
C303H452N83O91S3	6805.31	y62	6805.32	1.8859
C314H492N86O94S3	7067.43	y64	7067.42	1.1619
C396H628N109O119S3	8910.34	y80	8910.31	2.5918
C57H95N16O17S0	1275.72	b11	1275.72	1.8673
C95H141N26O28S1	2126.22	b21	2126.22	1.7142
C99H144N27O30S1	2223.27	b22	2223.27	1.1876
C102H149N28O31S1	2294.31	b23	2294.31	0.8309
C106H168N29O32S1	2391.37	b24	2391.36	0.6404
C110H161N30O33S1	2462.4	b25	2462.4	0.8078
C114H180N31O34S1	2559.45	b26	2559.45	1.5937
C117H185N32O35S1	2630.49	b27	2630.49	0.1185
C125H197N34O37S1	2798.58	b29	2798.58	0.0538

### Sheet: Human_MLC-1v + SSG_1 mM GSSG
Formula	Experimental Mass (Da)	Ion	Theoretical Mass (Da)	Error (ppm)
C26H35N7O8S0	573.259	y5	573.258	1.5431
C31H59N9O9S0	701.354	y6	701.353	1.3103
C36H52N10O11S0	800.422	y7	800.422	0.7021
C42H67N12O13S0	947.49	y8	947.49	0.4513
C45H86N12O14S0	1018.53	y9	1018.53	2.0627
C68H103N19O20S1	1537.76	y13	1537.76	0.9272
C76H91N21O23S1	1697.79	y15	1697.79	0.2274
C84H136N23O25S1	1898.87	y17	1898.87	1.8445
C90H119N25O27S1	2013.9	y18	2013.89	1.6631
C95H142N26O29S1	2142.94	y19	2142.93	2.7607
C107H164N29O32S1	2399.05	y22	2399.05	0.6185
C113H163N31O34S1	2530.1	y23	2530.09	1.6079
C118H186N32O35S1	2643.18	y24	2643.18	1.116
C188H268N52O56S2	4213.96	y38	4213.96	0.3858
C215H336N59O64S2	4832.37	y43	4832.36	2.8147
C263H411N72O79S2	5905.84	y54	5905.84	0.067
C299H463N82O89S3	6722.27	y61	6722.25	2.2596
C304H456N83O91S3	6821.32	y62	6821.32	0.174
C397H632N109O119S3	8926.32	y80	8926.31	0.8758
C540H836N148O161S5	12130	y107	12130	1.8
C586H927N161O175S5	13179.6	y117	13179.6	4.2516
C592H910N163O177S5	13294.6	y118	13294.6	2.514
C594H927N163O178S5	13351.6	y119	13351.6	3.0119
C599H925N165O179S5	13454.7	y120	13454.6	3.0116
C869H1355N239O260S7	19522.6	y168	19522.5	3.836
C882H1384N242O264S7	19813.7	y171	19813.7	1.2864
C31H64N8O9S0	692.423	b6	692.422	1.2177
C41H79N11O12S0	917.571	b8	917.57	1.3256
C47H75N13O14S0	1045.67	b9	1045.66	1.5652
C52H100N14O15S0	1160.69	b10	1160.69	0.9641
C57H95N16O17S0	1275.72	b11	1275.72	1.4363
C60H82N16O18S1	1346.76	b12	1346.76	1.1683
C66H78N18O20S1	1474.85	b13	1474.85	1.2471
C69H83N19O21S1	1545.89	b14	1545.89	1.3154
C72H88N20O22S1	1616.93	b15	1616.92	1.0794
C76H107N21O23S1	1713.98	b16	1713.98	1.0651
C82H103N23O25S1	1842.08	b17	1842.07	1.9563
C88H143N24O26S1	1984.15	b19	1984.15	1.5583
C93H134N25O28S1	2081.2	b20	2081.2	1.4398
C96H139N26O29S1	2152.24	b21	2152.24	3.3553
C100H144N28O30S1	2249.3	b22	2249.29	2.5161
C103H163N28O31S1	2320.33	b23	2320.33	2.8235
C108H156N30O32S1	2417.38	b24	2417.38	1.4839
C112H175N31O33S1	2514.41	b25	2514.43	6.9624
C122H191N34O36S1	2740.53	b27	2740.53	0.5961
C177H275N49O53S1	3967.13	b37	3967.12	2.1661
C222H344N61O66S2	4984.71	b46	4984.71	0.928
C238H370N65O71S2	5338.88	b49	5338.86	4.1498
C445H695N122O133S4	10004	b87	10004	1.1805
C971H1514N267O290S8	21811	b191	21810.9	3.5863
C26H42N7O8S0	580.404	c5	580.406	3.76
C36H58N10O11S0	806.498	c7	806.501	4.0086
C42H84N11O12S0	934.593	c8	934.596	3.0808
C47H92N13O14S0	1062.69	c9	1062.69	2.3485
C52H101N14O16S0	1177.71	c10	1177.72	3.139
C58H100N16O17S0	1292.74	c11	1292.75	3.1253
C61H73N17O18S1	1363.78	c12	1363.78	2.5783
C66H95N18O20S1	1491.88	c13	1491.88	0.2296
C70H88N19O21S1	1562.92	c14	1562.91	2.3643
C83H108N23O25S1	1859.1	c17	1859.1	2.5137
C86H113N24O26S1	1930.12	c18	1930.14	6.7822
C93H138N26O28S1	2098.22	c20	2098.23	1.4251
C117H183N32O35S1	2628.5	c26	2628.51	2.6002
C150H237N41O45S1	3364.91	c32	3364.9	2.4134
C160H255N44O48S1	3593.03	c34	3593.01	6.5119
C172H281N47O52S1	3869.1	c36	3869.12	5.4988

### Sheet: Swine_MLC-1v + SSG_1 mM GSSG
Formula	Experimental Mass (Da)	Ion	Theoretical Mass (Da)	Error (ppm)
C26H35N7O8S0	573.259	y5	573.258	1.5431
C30H69N8O9S0	685.359	y6	685.358	1.7443
C35H64N10O10S0	784.428	y7	784.427	1.5936
C41H93N11O12S0	931.496	y8	931.495	1.3394
C45H86N12O13S0	1002.53	y9	1002.53	1.2543
C63H78N17O19S1	1408.68	y12	1408.68	0.4714
C68H87N19O20S1	1521.77	y13	1521.77	1.642
C75H103N21O22S1	1681.8	y15	1681.8	1.8377
C80H111N22O24S1	1795.84	y16	1795.84	2.0638
C84H136N23O25S1	1898.87	y17	1898.87	1.8445
C89H129N24O27S1	1997.9	y18	1997.9	1.6522
C95H142N26O28S1	2126.94	y19	2126.94	1.3776
C103H155N28O31S1	2312.02	y21	2312.02	1.4529
C106H160N29O32S1	2383.06	y22	2383.06	0.9526
C112H175N31O33S1	2514.1	y23	2514.1	1.5724
C117H182N32O35S1	2627.19	y24	2627.18	1.8075
C123H178N34O37S1	2755.28	y25	2755.28	1.2977
C138H235N38O41S1	3112.44	y28	3112.43	2.349
C174H287N48O52S1	3912.79	y35	3912.8	2.4657
C179H262N49O54S2	4025.86	y36	4025.88	4.0472
C187H278N51O56S2	4197.97	y38	4197.97	1.4075
C214H332N59O64S2	4816.37	y43	4816.36	1.5556
C262H423N72O78S2	5889.85	y54	5889.84	1.1309
C293H466N80O88S2	6577.22	y60	6577.21	1.0288
C298H459N82O89S3	6706.25	y61	6706.26	1.0732
C303H452N83O91S3	6805.31	y62	6805.32	1.9142
C314H492N86O94S3	7067.4	y64	7067.42	2.1401
C327H507N90O98S3	7359.54	y66	7359.53	1.3799
C396H628N109O119S3	8910.3	y80	8910.31	1.5568
C402H639N110O120S3	9023.38	y81	9023.4	1.7855
C413H665N113O123S3	9271.52	y83	9271.51	0.4516
C537H800N148O161S5	12057.9	y107	12057.9	2.9411
C588H916N162O176S5	13222.6	y118	13222.5	2.4
C632H992N174O189S5	14204	y127	14204	1.2798
C638H1003N175O191S5	14333	y128	14333	0.5794
C843H1307N232O252S7	18937.3	y164	18937.2	3.8207
C857H1342N236O256S7	19260.4	y167	19260.4	0.575
C865H1339N238O259S7	19428.6	y169	19428.5	5.5533
C872H1363N240O261S7	19596.6	y171	19596.6	2.152
C31H64N8O9S0	692.423	b6	692.422	1.6394
C41H79N11O12S0	917.571	b8	917.57	1.1527
C47H75N13O14S0	1045.67	b9	1045.66	2.2372
C52H100N14O15S0	1160.69	b10	1160.69	2.0425
C57H95N16O17S0	1275.72	b11	1275.72	1.8786
C60H82N16O18S1	1346.76	b12	1346.76	1.8204
C66H78N18O20S1	1474.85	b13	1474.85	1.6259
C69H83N19O21S1	1545.89	b14	1545.89	2.2676
C72H88N20O22S1	1616.93	b15	1616.92	1.4179
C75H109N21O22S1	1687.96	b16	1687.96	1.3866
C81H119N22O24S1	1816.06	b17	1816.06	1.9767
C84H124N23O25S1	1887.1	b18	1887.09	2.5134
C87H129N24O26S1	1958.13	b19	1958.13	1.4286
C91H148N25O27S1	2055.19	b20	2055.18	2.2818
C95H141N26O28S1	2126.23	b21	2126.22	2.0529
C99H144N27O30S1	2223.28	b22	2223.27	2.8269
C102H149N28O31S1	2294.32	b23	2294.31	2.8176
C106H168N29O32S1	2391.37	b24	2391.36	1.7764
C110H161N30O33S1	2462.41	b25	2462.4	1.7721
C114H180N31O34S1	2559.46	b26	2559.45	2.2485
C117H185N32O35S1	2630.49	b27	2630.49	1.5703
C121H204N33O36S1	2727.53	b28	2727.54	4.7726
C125H197N34O37S1	2798.58	b29	2798.58	1.1325
C135H213N37O40S1	3024.68	b31	3024.68	2.0176
C445H693N122O133S4	10001	b89	10001	3.8826
C585H908N161O175S5	13148.6	b116	13148.6	1.9948
C968H1506N266O290S8	21751.9	b193	21751.8	2.4979
C143H228N39O43S1	3211.45	z29	3211.44	1.989
C26H42N7O8S0	580.407	c5	580.406	1.8653
C42H84N11O12S0	934.598	c8	934.596	2.2442
C47H92N13O14S0	1062.69	c9	1062.69	2.1488
C52H101N14O16S0	1177.72	c10	1177.72	1.8538
C58H100N16O17S0	1292.75	c11	1292.75	1.8389
C82H124N22O24S1	1833.09	c17	1833.08	2.6897
C85H129N23O25S1	1904.12	c18	1904.12	1.8348
C122H179N34O37S1	2744.57	c28	2744.57	1.4737
C150H236N41O45S1	3363.91	c34	3363.9	1.0776
C165H275N45O50S1	3719.05	c37	3719.04	2.2262
C172H294N47O51S1	3866.11	c38	3866.11	1.343
C243H377N67O73S2	5465.97	c52	5465.96	1.458
C288H472N79O86S2	6477.4	c60	6477.4	0.6878

### Sheet: Mouse_MLC-1v + SSG_1 mM GSSG
Formula	Experimental Mass (Da)	Ion	Theoretical Mass (Da)	Error (ppm)
C63H78N17O19S1	1408.68	y12	1408.68	3.8289
C68H87N19O20S1	1521.76	y13	1521.77	3.9497
C75H103N21O22S1	1681.79	y15	1681.8	5.6752
C80H111N22O24S1	1795.84	y16	1795.84	1.9022
C84H120N23O25S1	1882.86	y17	1882.87	3.6814
C89H129N24O27S1	1997.89	y18	1997.9	4.7705
C174H287N48O52S1	3912.77	y35	3912.8	6.1999
C298H459N82O89S3	6706.24	y61	6706.26	2.3641
C303H452N83O91S3	6805.3	y62	6805.32	3.1859
C309H466N85O93S3	6952.36	y63	6952.39	4.8997
C314H492N86O94S3	7067.4	y64	7067.42	2.4208
C396H628N109O119S3	8910.3	y80	8910.31	1.8118
C402H639N110O120S3	9023.34	y81	9023.4	6.31
C408H653N112O122S3	9170.45	y82	9170.47	2.1726
C537H814N148O161S5	12072	y107	12071.9	2.2077
C57H95N16O17S0	1275.72	b11	1275.72	2.4236
C75H110N21O22S1	1687.96	b16	1687.96	0.9352
C96H139N26O29S1	2152.24	b21	2152.24	1.5085
C99H144N27O30S1	2223.27	b22	2223.27	3.6208
C103H163N28O31S1	2320.33	b23	2320.33	1.3009
C106H168N29O32S1	2391.36	b24	2391.36	1.0172
C110H161N30O33S1	2462.4	b25	2462.4	1.4995
C113H166N31O34S1	2533.43	b26	2533.44	2.24
C117H185N32O35S1	2630.48	b27	2630.49	5.1519
C120H190N33O36S1	2701.52	b28	2701.53	4.379
C123H195N34O37S1	2772.56	b29	2772.56	0.8824
C127H188N35O38S1	2843.59	b30	2843.6	4.2133
C131H207N36O39S1	2940.63	b31	2940.65	6.8374
C134H212N37O40S1	3011.68	b32	3011.69	3.949
C137H218N38O41S1	3082.72	b33	3082.73	2.5121
C140H222N39O42S1	3153.75	b34	3153.77	4.8686
C249H405N68O74S2	5595.99	b55	5596.01	3.9312
C259H421N71O77S2	5822.07	b57	5822.1	6.4122
C265H417N73O79S2	5950.12	b58	5950.16	7.3691
C620H964N171O186S5	13941	b125	13941.1	6.5989
